# Functional and metabolomic analyses of brown adipose tissue during cold-deacclimation reveal rapid adaptations in N-acetylated amino acid metabolism

**DOI:** 10.1101/2025.09.23.678072

**Authors:** Chantal A. Pileggi, Ella McIlroy, Lauren M.K. Hamilton, Nidhi Kuksal, Luke S. Kennedy, Valeria Vasilyeva, Michel Kanaan, Ziyad El Hankouri, Yan Burelle, Miroslava Cuperlovic-Culf, Mary-Ellen Harper

## Abstract

Non-shivering thermogenesis (NST) in brown adipose tissue (BAT) is rapidly activated in cold environments and is an important thermoregulatory process. Despite the consensus that BAT is inactive under warm ambient temperatures, few studies have sought to examine the metabolic remodelling that occurs when recovering from the cold and re-acclimating to thermoneutral environments (28-32°C). To elucidate mitochondrial functional and structural aspects involved in BAT metabolic remodelling during cold deacclimation, we acclimated C57BL/6J mice to the cold (4°C) for 7 days, and subsequently transferred them to thermoneutrality (30°C) for 3 h, 12 h, 24 h, or 48 h. Comprehensive metabolic phenotyping analyses demonstrated elevated metabolic rates and high food intake during the cold acclimation period, which immediately decreased by ∼40% upon returning to thermoneutrality. High-resolution respirometry of saponin-permeabilized BAT revealed decreases in mitochondrial leak uncoupling by 24 h of cold deacclimation, which corresponded with gradual declines in mitochondrial protein content and UCP1 gene expression. Decreases in BAT mitochondrial content paralleled declines in protein content, as indicated by decreases in the mtDNA/nDNA ratio and mitochondrial surface area by 48 h of cold deacclimation. Metabolomic analysis of BAT from cold-acclimated mice and from mice deacclimated for 48 h at thermoneutrality revealed major changes in pathways related to amino acid metabolism, the tricarboxylic acid cycle (TCA), glutathione, and purine metabolism. Marked decreases in the abundance of N-acetylated amino acids in cold deacclimated mice corresponded with increased aminoacylase 1 (*Acy1*) expression. Together, these findings highlight the profound metabolic remodelling in BAT during thermogenesis and deactivation.
