## Supplementary material for "Functional and metabolomic analyses of brown adipose tissue during cold-deacclimation reveal rapid adaptations in N-acetylated amino acid metabolism": Table S1

### Sheet: INFO
Differential acyltransferase genes with cold exposure
Mouse genes for GO terms 0004046 and 0008080 obtained via QuickGO (https://www.ebi.ac.uk/QuickGO/)
Proteomics data obtained from Cutler et al. (2025) - https://doi.org/10.1126/sciadv.adt7369
Transcriptomics data obtained from Supplementary table 1 in Sanchez-Gurmaches, Joan, et al. (2018) - https://doi.org/10.1016/j.cmet.2017.10.008

### Sheet: Table S1
GO term	GeneSymbol	Proteomics log2FC	Proteomics p.adj	Transcriptomics logFC	Transcriptomics FDR
GO:0004046	Acy1	-0.646637	0.00779388	-0.495499	0.0208273
GO:0004046	Pm20d1	-0.752983	0.00759198	-0.0682965	0.77337
GO:0004046	Aspa	0.011347	0.938693	0.847763	1.0051e-05
GO:0004046	Acy3	-1.53521	6.37581e-05	-0.0820373	0.692446
GO:0004046	Cat	-0.0233456	0.789393	0.849325	2.48098e-09
GO:0008080	Ep300	NA	NA	-0.159967	0.335056
GO:0008080	Crebbp	NA	NA	0.181491	0.328127
GO:0008080	Kat6a	NA	NA	-0.0950927	0.575332
GO:0008080	Sat1	NA	NA	-0.331796	0.0816684
GO:0008080	Atat1	NA	NA	1.01594	6.46785e-09
GO:0008080	Naa20	0.685199	0.00052187	0.553169	0.00107038
GO:0008080	Nat2	-0.0958261	0.711083	-0.176326	0.535335
GO:0008080	Q3TBP4	NA	NA	NA	NA
GO:0008080	Mcm3ap	NA	NA	0.067739	0.727045
GO:0008080	Ogt	-0.14636	0.607756	-1.18062	2.76668e-17
GO:0008080	Nags	NA	NA	0	0
GO:0008080	Phf10	NA	NA	-0.00219092	0.994034
GO:0008080	Clock	NA	NA	0.51866	0.000839259
GO:0008080	Nat14	NA	NA	-0.598213	0.081629
GO:0008080	Kat6b	NA	NA	0.0628018	0.789718
GO:0008080	Nat10	NA	NA	-0.129061	0.49651
GO:0008080	Naa60	NA	NA	0.192484	0.24942
GO:0008080	Gtf3c4	1.57132	0.00217304	0.298319	0.11747
GO:0008080	Nat3	NA	NA	0	0
GO:0008080	Kat2a	NA	NA	-0.338563	0.0836957
GO:0008080	Naa50	-0.720266	0.0516577	0.495667	0.000607537
GO:0008080	Nat8f2	NA	NA	NA	NA
GO:0008080	Abhd14b	-0.145516	0.327695	-0.173656	0.404503
GO:0008080	Oga	-0.777465	0.0444771	NA	NA
GO:0008080	Nat8f3	NA	NA	NA	NA
GO:0008080	Gnpnat1	-0.552364	0.127045	0.469274	0.0166794
GO:0008080	Ncoa3	NA	NA	-0.76439	2.81218e-06
GO:0008080	Brpf3	NA	NA	0.596148	0.000304355
GO:0008080	Nat8f7	NA	NA	NA	NA
GO:0008080	Bloc1s1	1.00228	0.00729422	0.252266	0.216335
GO:0008080	Txnl4a	-0.372623	0.452571	-0.213444	0.265493
GO:0008080	Q3UGU8	NA	NA	NA	NA
GO:0008080	Naa15	-0.89333	0.0330243	0.30867	0.0532747
GO:0008080	Kat14	NA	NA	NA	NA
GO:0008080	Med24	NA	NA	0.553391	0.000590193
GO:0008080	Cdyl	NA	NA	-0.051875	0.834144
GO:0008080	Naa80	NA	NA	NA	NA
GO:0008080	Kat5	NA	NA	0.167811	0.407778
GO:0008080	Hat1	NA	NA	-0.423777	0.0214363
GO:0008080	Kat2b	NA	NA	0.323574	0.0642442
GO:0008080	Nat8f1	NA	NA	NA	NA
GO:0008080	Aanat	NA	NA	0	0
GO:0008080	Brca2	-1.18431	0.113788	-0.684321	0.00633493
GO:0008080	Usp22	NA	NA	-0.234535	0.204631
GO:0008080	Q8BJV4	NA	NA	NA	NA
GO:0008080	Taf10	1.83726	0.00384227	0.315766	0.0647133
GO:0008080	Naa12	NA	NA	NA	NA
GO:0008080	Kat8	1.27873	0.0287799	0.478143	0.0088435
GO:0008080	Naa40	NA	NA	-0.178879	0.37239
GO:0008080	Mettl8	NA	NA	0.484637	0.0165234
GO:0008080	Naa30	0.448841	0.110131	0.836181	2.49596e-06
GO:0008080	Atf2	1.10199	0.0460433	0.304701	0.0742675
GO:0008080	Meaf6	0.702064	0.0610167	-0.267634	0.165867
GO:0008080	Esco1	NA	NA	0.125341	0.567451
GO:0008080	Ing4	NA	NA	0.0893253	0.606489
GO:0008080	Q8QZV8	NA	NA	NA	NA
GO:0008080	Satl1	NA	NA	0	0
GO:0008080	Nat8l	0.693977	0.130257	1.81198	3.1794e-41
GO:0008080	Nat1	NA	NA	0	0
GO:0008080	Taf1	NA	NA	-0.0208727	0.922234
GO:0008080	Naa10	-0.410298	0.0855841	-0.449375	0.0147127
GO:0008080	Nat8f4	NA	NA	NA	NA
GO:0008080	Smarce1	0.67672	0.0238429	-0.117265	0.57224
GO:0008080	Ncoa1	0.213771	0.540413	0.599477	0.000411862
GO:0008080	Nat9	NA	NA	-0.0233709	0.918716
GO:0008080	Jade2	NA	NA	NA	NA
GO:0008080	Esco2	NA	NA	0	0
GO:0008080	Taf9	0.528186	0.0230517	0.59295	0.00224765
GO:0008080	Nat8f5	NA	NA	NA	NA
GO:0008080	Brpf1	NA	NA	-0.0704779	0.735407
GO:0008080	Sat2	NA	NA	-0.935536	7.15994e-05
GO:0008080	Kat7	NA	NA	-0.0028947	0.991246
GO:0008080	Naa11	NA	NA	0	0
GO:0008080	Nat8b-ps	NA	NA	NA	NA
GO:0008080	Brd1	NA	NA	0.0560445	0.795573
GO:0008080	Gtf2b	-0.603868	0.00283978	-0.0756863	0.719827
GO:0008080	Hgsnat	-0.204261	0.690501	0.235023	0.143931
GO:0008080	Jade1	NA	NA	NA	NA
GO:0008080	Tada2a	NA	NA	-0.122243	0.583821
GO:0008080	Ing3	NA	NA	0.39347	0.0684332
GO:0008080	Nat8	NA	NA	0	0
